# Activation of the Integrated Stress Response overcomes multidrug resistance in FBXW7-deficient cells

**DOI:** 10.1101/2022.01.17.476566

**Authors:** Laura Sanchez-Burgos, Belén Navarro-González, Santiago García-Martín, Héctor Tejero, Marta Elena Antón, Fátima Al-Shahrour, Oscar Fernandez-Capetillo

## Abstract

*FBXW7* is one of the most frequently mutated tumor suppressors, the deficiency of which has been associated with resistance to some anticancer therapies. Through bioinformatic analyses and genome-wide CRISPR screens, we here reveal that FBXW7 deficiency leads to multidrug resistance (MDR), to a bigger extent than well-established MDR-drivers such as overexpression of the drug-efflux pump ABCB1. Proteomic data from FBXW7-deficient cancer cells identify the upregulation of mitochondrial function as a hallmark of FBXW7 deficiency, which has been previously linked to an increased resistance to chemotherapy. Accordingly, genetic or chemical targeting of mitochondria is preferentially toxic for FBXW7-deficient cells *in vitro* and *in vivo*. Mechanistically, we show that the toxicity associated with therapies that target mitochondrial translation such as the antibiotic tigecycline relates to the activation of the Integrated Stress Response (ISR). Furthermore, while searching for additional drugs that could overcome the MDR of FBXW7-deficient cells, we found that all of them unexpectedly also activated the ISR regardless of their currently accepted mechanism of action. Together, our study reveals that one of the most frequent mutations in cancer reduces the sensitivity to the vast majority of available therapies, and identifies a general principle to overcome such resistance.
