## Supplementary material for "Activation of the Integrated Stress Response overcomes multidrug resistance in FBXW7-deficient cells": Tables S1-4

### Sheet: TABLE S1
	Table S1. sgRNA sequences used in this study.
	Oligonucleotide sequences of sgRNAs
	Oligonucleotide name	Sequence (5' to 3')
	sgRNA-Fbxw7-F1	CACCGCTCAGGTCCCCAAAAGTTGT
	sgRNA-Fbxw7-R1	AAACACAACTTTTGGGGACCTGAGC
	sgRNA-Fbxw7-F2	CACCGCAAAGTCTCAGATTATACC
	sgRNA-Fbxw7-R2	AAACGGTATAATCTGAGACTTTGC
	sgRNA-FBXW7-F1	CACCGATGAAGTCTCGTTGAAACTG
	sgRNA-FBXW7-R1	AAACCAGTTTCAACGAGACTTCATC
	sgRNA-FBXW7-F2	CACCGTCAGAGCAGCCAATGGCCAA
	sgRNA-FBXW7-R2	AAACTTGGCCATTGGCTGCTCTGAC
	sgRNA-MCL1-F1	CACCGTCGGACTCAACCTCTACTGT
	sgRNA-MCL1-R1	AAACACAGTAGAGGTTGAGTCCGAC
	sgRNA-ABCB1-F1	CACCGTCTTCTTTGCTCCTCCATTG
	sgRNA-ABCB1-R1	AAACCAATGGAGGAGCAAAGAAGAC
	sgRNA-HRI-F1	CACCGCGGGAAAGTCGATGGCCGG
	sgRNA-HRI-R1	AAACCCGGCCATCGACTTTCCCGC
	sgRNA-GCN2-F1	CACCGGAGAGCTACCCGCAACGAC
	sgRNA-GCN2-R1	AAACGTCGTTGCGGGTAGCTCTCC
	sgRNA-PERK-F1	CACCGCTCAGCGACGCGAGTACCGG
	sgRNA-PERK-R1	AAACCCGGTACTCGCGTCGCTGAGC
	sgRNA-PKR-F1	CACCGAATACATACCGTCAGAAGCA
	sgRNA-PKR-R1	AAACTGCTTCTGACGGTATGTATTC

### Sheet: TABLE S2
	Table S2. esiRNA sequences used in this study.
	esiRNA library sequences
	Target	Sequence
	RLUC	ATTCATTTATTAATTATTATGATTCAGAAAAACATGCAGAAAATGCTGTTAT
	TUFM	CATTGAAAAATTTGAGAAGGAGGCTGCTGAGATGGGAAAGGGCTCCTTCA
	POLRMT	GACGGTGGTGTACGGGGTCACGCGCTATGGCGGGCGCCTGCAGATTGAG
	PTCD3	TCTGAAATGTCTCCGAAGATTTCATGTGTTTGCAAGATCGCCAGCCTTACAG
	MRPS27	ATATACCCTTGTAAATAAGGTTCAATATGGAATTTTTCCAGATAACTTTACA
	UQCRC1	GGTGACATTGTGCAGAACTGTAGTCTGGAAGACTCACAGATTGATTGAGAAGG

### Sheet: TABLE S3
	Table S3. Compounds used in this study.
	Compounds
	Compound	Reference
	10-Desacetylbaccatin-III (DAB-III)	Selleckchem	S2409
	5-fluorouracil (5-FU)	Selleckchem	S1209
	BI2536 (PLKi)	Kind gift from M. Malumbres (CNIO)
	Chloramphenicol	Roche	634 433
	Cisplatin	Sigma	P4394
	CSCi	Kind gift from M. Serrano (IRB, Spain)
	Dasatinib	Selleckchem	S1021
	Doxorubicin	Sigma	D1515
	Doxycycline	Pancreac Applichem	D9891
	Erlotinib	Selleckchem	S7786
	Gefitinib	Selleckchem	S1025
	Gemcitabine	Sigma	G6423
	Hydroxyurea (HU)	Sigma	H8627
	IACS-10759	Axon Medchem	2909
	ISRIB	Sigma	SML0843
	Minocycline	Sigma	M9511
	Oligomycin	Sigma	495455
	Oxaliplatin	Sigma	O9512
	Paclitaxel (in vitro and in vivo)	Sigma	T7402
	Pevonedistat (MLN4924)	Quimigen	A11260-10
	PLX-4720	Selleckchem	S1152
	Rapamycin	Alfa Aesar	J62473
	Rigosertib	Selleckchem	S1362
	Sorafenib	Selleckchem	S7397
	Tedizolid	Selleckchem	S4641
	Tigecycline (in vitro)	Sigma	Y0001961
	Tigecycline (in vivo)	Carbosynth	AT10818
	Trametinib	Selleckchem	S2673
	Tunicamycin	Sigma	T7765
	Vemurafenib	Selleckchem	S1267
	Vincristine	Selleckchem	S1241

### Sheet: Table S4
	Table S4. Antibodies used in this study.
	Primary antibodies
	Antibody	Reference		Host species	Use	Dilution
	ABCB1	Santa Cruz	SC-55510	Mouse	WB	1:500
	ATF4	Cell Signalling	11815S	Rabbit	IF	1:200
	β-ACTIN	Sigma	A5441	Mouse	WB	1:5000
	CDK2	Santa Cruz	SC-163	Rabbit	WB	1:250
	CHOP	Cell Signalling	2895T	Mouse	WB	1:250
	CS	Abcam	ab96600	Rabbit	IF	1:500
	FBXW7	Bethyl	A301-720A	Rabbit	WB	1:1000
	GAPDH	Cell Signalling	2118	Rabbit	WB	1:1000
	MCL1	Cell Signalling	94296	Rabbit	WB	1:1000
	MRPL12	Santa Cruz	SC-100839	Mouse	WB	1:500
	MYC	Santa Cruz	SC-40	Mouse	WB	1:500
	OXPHOS	Abcam	ab110413	Mouse	WB	1:500
	POLRMT	Abcam	ab32988	Rabbit	WB	1:500
	TUBULIN	Sigma	T9026	Mouse	WB	1:5000
	TUFM	Santa Cruz	SC-393924	Mouse	WB	1:500
